# Split-ends is modulating lipid droplet content in adult *Drosophila* glial cells and is protective against paraquat toxicity

**DOI:** 10.1101/2020.05.20.101220

**Authors:** Victor Girard, Valérie Goubard, Matthieu Querenet, Laurent Seugnet, Laurent Pays, Serge Nataf, Eloïse Dufourd, David Cluet, Bertrand Mollereau, Nathalie Davoust

**Affiliations:** Laboratory of Biology and Modelling of the Cell, UMR5239 CNRS, ENS de Lyon, UMS 344 Biosciences Lyon Gerland, Université de Lyon, France; CarMeN Laboratory, INSERM UMR-1060, INRA U1235, Université Claude Bernard Lyon1, INSA of Lyon, Charles Merieux Medical School, Université de Lyon, France; Banque de Tissus et de Cellules des Hospices Civils de Lyon, Hôpital Edouard Herriot, Lyon, France; Centre de Recherche en Neurosciences de Lyon, Equipe physiologie intégrée du système d’éveil, UMR5292, INSERM U1028, Université Claude Bernard Lyon1, France; Institut Universitaire de France

## Abstract

Glial cells are early sensors of neuronal injury and are able to store lipids in lipid droplets under oxidative stress conditions. Here, we investigated the glial functions of Spen in the context of Parkinson’s disease (PD). Using a data mining approach, we first found that the human ortholog of *spen*, *SPEN/SHARP* belongs to the set of astrocyte-expressed genes which mRNA levels are significantly different in the *substantia nigra* of PD patients as compared to controls. Interestingly, the retrieved list of differentially expressed genes was enriched in genes involved in lipid metabolism. In a *Drosophila* model of PD, we observed that *spen* mutant flies were more sensitive to paraquat intoxication. Moreover, the glia-restricted knockdown of *spen* led to the expansion and the accumulation of lipid droplets as well as the inhibition of Notch pathway. Taken together our results show that Spen regulates lipid metabolism and storage in glial cells and by these means contribute to glia-mediated functions in the context of neurodegeneration.
