## Supplementary material for "Split-ends is modulating lipid droplet content in adult *Drosophila* glial cells and is protective against paraquat toxicity": Data Supplement 1

### Sheet: Diff Exp Genes
Data were retrieved from a recently published meta-analysis of microarray datasets comparing the substancia nigra of parkisnon's disease vs control subjects (Kelly J et al. Molecular Brain 2019 Feb 28;12(1):16.)
Only genes with statistically significant differential expression (FDR p-value < 0.05) were retianed.
Gene symbols corresponding to up-regulated vs down-regulated genes are listed bellow
Up-regulated genes		Down-regulated genes
ANAPC16		WDR77
RASEF		TOX4
MALAT1		NTRK2
TNRC6C-AS1		NHP2
SLC22A3		PPME1
TRIM4		DRG1
LOC91548		FAM32A
TRIM38		SLC7A8
TNFRSF10A		C12orf4
MKLN1		TUSC2
TMEM241		HMGB3
LOC100289333		ASH2L
FCGR1B		ILF3
COG8		ZW10
C10orf10		IRGQ
SCD5		CSNK1D
ATP8B1		STOML1
IGFBP5		GSS
MAFF		PARL
NOTCH2NL		BLVRA
JMJD6		PWP1
MKNK2		ASAH1
PRR11		RTN2
DAPP1		ATP6V0A1
ZNF721		ATP6V1F
ELMOD2		BRINP1
SLC35E1		LSM12
NUPR1		BRF2
ZNF160		CKAP4
ZNF277		POP4
DDIT4		PJA1
ARHGEF40		ASS1
MT1G		AFG3L2
FBXW12		STX18
UBQLN4		ATP6V0D1
SCAF4		UMPS
CDKN2C		TOR1A
BAZ1A		CXorf40B
ABCA8		ATMIN
PGF		MARK1
SCAF11		PFDN4
QKI		PARP2
ZNF611		UTP11
HIST1H2BD		ACP2
LHPP		PPP1R7
CDKN1C		NEDD8
SFTPB		NDUFB6
DCLRE1C		ARRB1
PAN2		RETREG3
ZC3HAV1		CRYZL1
DBT		AKAP6
FLT1		GSTA4
CD74		TRAPPC2L
SP3		CHMP1B
SPARC		PI4K2A
GIMAP4		SLC25A6
CLMN		MYL6B
FGFR1		LCMT1
LPP		SAP18
PTBP1		MOB4
ZBTB20		PEX26
PPM1D		COPS8
CUX1		PITPNA
PALLD		MFN2
BHLHE41		LOC103344931
USP34		BECN1
LRP4		KATNB1
RBM48		NIT2
SLC25A16		TBCC
LRRC1		TBCE
TGFB2		SAE1
EPHX1		AP3M2
SH3BP4		IDI1
G3BP1		DENR
COL5A3		SNAPC5
TNIP2		CSPG5
ALMS1		DCTN3
DNA2		MINDY3
HIST2H2BE		FASTKD3
CDH19		SDC2
MAF		SLC35E3
PECAM1		AJAP1
P4HA1		PTS
TBL1X		PSMB7
ANKRD28		POLR3C
ADORA3		CNPY2
KDM3A		OCRL
PDGFRA		TMEM14B
CRY1		FAM20B
FCHSD2		CLCN6
PBXIP1		ATP6V1G1
SNAP23		ATP6V0E2
TGM2		BZW2
WDR41		GOLT1B
MID1IP1		DOPEY1
ACSL1		MAPK1
INPP5D		ICMT
TOB2		NME5
HSPB1		SPATA2L
PODXL		TRPM2
CSAD		RNF14
INSR		NDUFB8
IL17RB		UCHL5
EFHD1		MKKS
CTBP2		SEC61A2
MARCH8		GSPT2
FRYL		TIMM8B
HIST1H2AC		PKNOX2
FKSG49		ACLY
ZNF175		CDC27
MID1		PHLPP2
FA2H		NDN
SMC1A		PLEKHA5
LRP10		TPGS2
TMCC1		FUCA1
MSX1		CCDC92
RNF130		SNRNP25
RUFY1		HARS
SGMS1		DYNC1LI1
PXDC1		MAN1C1
SELENOP		HS2ST1
CPQ		ACVR1B
HDAC1		PINK1
TAOK2		GSTM3
CEBPD		DLG2
PTMA		HMCES
DDX39A		DDX42
CFLAR		PLCH1
BANP		UQCR10
CLK1		NNT
TRPS1		TSN
KRCC1		MEAF6
SLC30A1		TIPRL
BCAT2		TASP1
DIP2A		OXCT1
KANK1		PSMD4
VASH1		LINC01963
CDK5RAP3		MAPK8IP3
ZCCHC8		LIMK2
VCAN		TIMM10
CTDSP2		PSMD2
MLXIP		EIF4G3
SERTAD2		WDR37
MORC4		GCC2
ZHX2		GAPDH
VEZF1		DCAF6
OPHN1		DHDDS
CASP1		RETREG2
MAN2A1		TXNL1
ZBTB16		ASTN1
NHLRC2		NDUFA9
ABCC10		SAMM50
HBP1		CCDC181
RBM6		CIAPIN1
EFEMP2		DDX25
MAT2A		ARF5
MAP3K11		SPOCK2
TAF4		PIK3R3
TAF5		SFXN1
BCL6		CDH10
GUSB		FRY
MAPT		PEX7
HLA-F		PEX19
MORC2		RNMT
PHF20		RAB11A
KCNMB4		ADH5
RAP1A		AGK
RPS6KA1		GUF1
ING1		ZWINT
MCM7		CNTNAP1
PLOD3		B4GALT5
SNRNP70		TTC37
CALD1		TMEM151B
FAM208A		BEX3
SLTM		CCDC85B
EWSR1		ADGRL2
PABPN1		WDR61
TCF3		DNAJA2
TAOK3		LRPPRC
SRSF1		GYG1
RALGDS		C5orf22
TNS1		RAP1GAP
RGCC		C20orf27
H2AFX		PDE8B
TJAP1		MAPK10
SLCO3A1		ATG12
CCNG1		EMC1
EEF1D		TERF2IP
ZNF32		FIBP
TAL1		SLC25A44
KTN1		AIMP2
TSPO		IDS
C2orf42		HNRNPD
KANK2		SLC25A36
CALCOCO2		NOLC1
NFIB		PSMD12
FBXW4		EIF4E
KIAA0930		HTR2A
WWC3		RFK
RGL2		EXTL2
CHD7		TUBB
ZNF692		ZNF226
TMC6		ACTR3B
FXYD5		CAMK2G
ATP11B		APOO
SLC12A7		RNF10
TCF12		PSMD1
CRTC3		HK1
PLOD1		SMS
SIRT1		FABP7
POU2F1		ALAS1
PELI1		UQCRB
STAG1		ATP1A1
ECHDC2		TMEM30A
CNOT2		TIMM17A
STK38		MCAT
PABPC3		IMMT
PHLPP1		USP14
DOCK4		VCAM1
PABPC1		DLD
KCNJ2		EIF2S1
SIRT2		DDX24
SHMT2		AP2A2
TULP3		ATOX1
TBC1D2B		COX7A2L
KDM6B		VWA5A
BANF1		PRKAR2B
LUC7L3		CLPTM1
ZZZ3		RC3H2
RELA		NDUFA5
NSUN5		ARFGEF1
ZRSR2		EHBP1
TF		NDUFA6
KAT2A		TMEM14A
AUP1		SCAMP5
SHC2		OPTN
PIAS4		CHCHD2
SAFB2		LMO3
VPS13C		TPI1
KIAA1551		POLR2K
ABL1		CCNH
DESI2		NDUFB2
SUN2		ARIH1
PHF3		IQSEC1
MUTYH		GRM5
MFNG		TMCO1
DIP2C		GABRB1
UGDH		TMEM97
LRRC37A2		ATP5B
RRP1B		CERK
RPL38		COPS4
KDM4C		TXNDC9
BIN1		SLC25A12
KATNBL1		MPPED2
NAA16		ARPC5L
LDLRAP1		HRASLS
CXXC1		R3HDM1
SRRT		ARHGAP24
KANSL2		PIN1
ZNF34		OAT
MZF1		SLC25A32
CRYAB		LIN7B
SETD2		PSMC2
REPIN1		RBFOX2
MUM1		BLCAP
RUBCN		PBLD
FAM53B		INPP4A
VPS54		C3orf14
SPSB3		OPN3
GPM6B		PPP2R2B
PNISR		GALNT11
SIRT7		TOMM70
MUS81		SRP19
MYO9B		PITPNB
GPS2		SYNCRIP
CHST3		GRSF1
TAZ		FBXO21
RBM28		ATXN7L3B
SPEN		NDUFA2
GCN1		ARL3
METTL4		PTN
PRPF4B		PRPS1
RACGAP1		VAV3
FAM50A		GLOD4
RING1		RAB14
PHF1		HDGFRP3
SZRD1		SRPRB
HAUS5		ABCA11P
HNRNPH3		TMEM185B
ITSN2		RTF1
PACS2		PFKM
RBL2		SEPT7
CCP110		ATP5L
SF3B1		CTNNA2
C7orf26		MTMR4
N4BP2L2		VAPB
MED20		OSBP
SASH1		ST3GAL5
KAZN		PID1
KAT6A		RAB3GAP1
GMEB2		RAP2A
STAG2		SLC25A3
NR3C1		GSTO1
PHF10		CYR61
CHD9		NME1
PPM1B		CAMLG
KDSR		APLP2
		ARL8B
		MRPL15
		RUNDC3B
		ATP2A2
		SLC1A2
		MMD
		ITFG1
		SLIT1
		SCRN1
		C1orf216
		VAMP4
		MED7
		ADGRB3
		PAFAH1B1
		GARS
		BCAS2
		SLC1A1
		MAGED1
		PHF24
		CCDC6
		RCN2
		MKRN1
		CRBN
		MYH10
		PYROXD1
		B4GAT1
		PPIP5K2
		PPP2R5C
		TMEM246
		ARL1
		ZMYM4
		PPP2CA
		PFN2
		HINT1
		MYCBP2
		IMPACT
		PSMC1
		DNM1L
		PPIA
		ISCA1
		CAMK2B
		TLK1
		WDR7
		PPP2R5E
		APC
		PDE4D
		EIF1AX
		HNRNPA0
		TCEAL2
		RAB1A
		NBEA
		PSMB4
		ATP6V1E1
		STS
		IDH3A
		DDA1
		ARF3
		IMPA1
		RAB3A
		GLRX2
		FAM216A
		NUP50
		SRSF3
		UBE2V2
		LAPTM4B
		ATXN10
		LBH
		PJA2
		ARF4
		HMGCR
		TUBA1C
		NDUFS1
		ARPP19
		DMXL2
		OAZ2
		SLC25A4
		CLTC
		SEH1L
		KRAS
		ZNF365
		HSPA9
		VDAC3
		NETO2
		CYFIP2
		SRPK2
		PTDSS1
		ATP2B2
		UBE2B
		DEAF1
		HBS1L
		GPI
		PTP4A1
		PAM
		GNB5
		RB1CC1
		PEG3
		LRRC49
		FAM49A
		GPD1L
		TRAPPC13
		RAB15
		CIRBP
		SNRK
		IARS
		YWHAB
		EFR3A
		PTPRG
		ATP5A1
		WDR47
		REEP5
		C14orf2
		SCAMP1
		MYRIP
		NLK
		SHOC2
		MAP1B
		NDRG3
		NDUFV2
		GNB1
		STXBP1
		PEX11B
		SH3GLB2
		SYNGR1
		LRRN3
		ADGRB2
		DNAJB9
		EPB41L1
		TTC19
		STAU2
		CD200
		USP33
		XIAP
		PDXK
		CERS6
		SHANK2
		DDX1
		LRRTM2
		DSTN
		PFKP
		DZIP3
		KCND3
		PCLO
		PCYOX1L
		ENSA
		NRN1
		PIP5K1B
		ATP6V1C1
		ISCU
		PRKCB
		CDK14
		SUB1
		TOMM20
		DKK3
		TSPYL5
		RTCA
		NDUFAF4
		FKBP1B
		SLC30A9
		SSR3
		CHL1
		THY1
		PTPRN2
		HMGCS1
		TUBA1B
		GABARAPL1
		ATP5G3
		AK5
		CDC42
		PSMD14
		IDH3B
		UBE2N
		GHITM
		PREPL
		SRD5A1
		KIFAP3
		ADAM22
		RUNDC3A
		MAP3K9
		NR4A2
		RANBP9
		FBXO9
		KIF3C
		NRIP3
		KIAA0513
		PRKAR1A
		SEPT6
		RGS7
		OSBPL10
		RFPL1S
		TPD52
		TSPYL1
		PLCB1
		PNMAL1
		MTX2
		RAB6B
		RTN3
		PI4KA
		AGPS
		UQCRC2
		CD55
		SLC12A5
		KIAA1107
		ZNF720
		YPEL5
		NDFIP1
		DYNLL2
		BCAT1
		KIF5A
		ENO2
		KLC2
		DPY19L2P2
		NSG1
		SMYD2
		PLPPR4
		ACTR2
		TUBB4B
		TRIM36
		DGKB
		SH3GL2
		GPRASP1
		RAN
		SPIN1
		DNM3
		CAP2
		CRMP1
		SERINC3
		ATP6V1G2
		PBX1
		ATP6V1B2
		ATP6V1H
		PRKACB
		TAGLN3
		ATP6AP2
		DDHD2
		YWHAH
		ST6GALNAC5
		SUCLA2
		PCMT1
		TUBB2A
		RAB2A
		ARHGEF9
		TPBG
		NECAP1
		DYNC1I1
		ATP8A2
		ITPR1
		ACTR10
		NDRG4
		TRAF3IP1
		GSK3B
		PPP1R2
		CDK5R1
		ANK2
		SLC25A22
		TBC1D30
		B3GALNT1
		ATP1B1
		RABGAP1L
		NPTN
		SIPA1L1
		ADD2
		G3BP2
		MSANTD3
		GUCY1B3
		B4GALT6
		PEG10
		PGK1
		MDH2
		RNF170
		SLC9A6
		TSPAN13
		AASDHPPT
		AKAP12
		SCG5
		ARMT1
		CHGA
		MOAP1
		BEX1
		NCALD
		DYNLT3
		OPA1
		PAK3
		HLF
		AFDN
		ATP6V1A
		TOMM22
		TUBB3
		TMX4
		NAP1L3
		FAM3C
		CHRNB3
		TRIM37
		HECW2
		HSPA12A
		PPFIA2
		TUBA4A
		RCAN2
		SNCA
		NREP
		ATP6V1D
		TMEM35A
		SYNJ1
		DIRAS2
		SYNGR3
		PPP2R2C
		CDS2
		L1CAM
		INA
		ACOT7
		PLD3
		RPH3A
		RTN1
		NELL2
		GLRB
		ZBTB8OS
		AMPH
		DNAJC10
		SCN3A
		GABBR2
		BASP1
		TBC1D9
		CADPS2
		ARHGDIG
		RAPH1
		NSF
		NAP1L2
		HMP19
		TPM3
		UCHL1
		GNG3
		ALDH1A1
		FRRS1L
		PPP3CB
		PNMA2
		GLS
		DNM1
		STRN
		CHN1
		ADAM23
		RABL3
		SMIM14
		CNR1
		TCAF1
		PAIP1
		ATXN3
		MYT1L
		MRPS25
		DCLK1
		MCF2
		DCUN1D5
		LRFN5
		MLLT11
		MTCH2
		NEPRO
		YWHAZ
		SLC35F1
		NDUFB9
		KANK4
		EAF1
		GAP43
		NEFM
		MDH1
		SCG2
		RAB18
		SNX10
		GRIA3
		ERC2
		SV2A
		NRXN1
		RBM3
		RIMS3
		CHGB
		OLFM1
		NIPAL3
		NTPCR
		LYRM7
		GOT1
		SULT4A1
		SLC39A9
		MAPK8
		RALYL
		CDH8
		CNTNAP4
		FAM204A
		USMG5
		NEFL
		PCDH8
		ELP3
		REEP1
		HPRT1
		COL4A3BP
		C11orf74
		SAMD12
		B3GNT2
		SYT1
		SNAP91
		AGPAT4
		GBE1
		MRPL32
		SNAP25
		RGS4
		MAGEE1
		STMN2
		CDC42SE2
		VSNL1
		PCDH10
		BEX2
		FGF13
		GFM1
		EIF2S3
		MINOS1
		MRPL1
		CFL2
		WNK3
		NDUFAF5
		BTBD10
		TMEM255A
		TUB
		PGM2L1
		CADPS
		RET
		SCN3B
		UHMK1
		MFSD6
		GLDN
		TRAPPC6B
		OCIAD1
		SV2C
		GDAP1
		SLC18A2
		IMPAD1
		UNC13C
