## Supplementary material for "Split-ends is modulating lipid droplet content in adult *Drosophila* glial cells and is protective against paraquat toxicity": Data Supplement 4

### Sheet: Enrichment up-reg genes
The list of genes identified as up-regulated in the substancia nigra of PD patients was submitted to a functional enrichment analysis using the BioPlanet 2019 webtool (Huan R et al. Front Pharmacol. 2019 Apr 26;10:445) embeded in the enrichment analysis plateform Enrichr (Kuleshoc MV et al. Nucleic Acids Res 2016 Jul 8;44(W1):W90-7).
Gene ontology terms, adjusted p-value and identified genes (depicted as gene symbols) annotated with the corresponding GO terms are listed bellow
Term	Adjusted P-value	Genes
Meiotic synapsis	0.0305644	STAG1	STAG2	H2AFX	SMC1A	HIST1H2AC	HIST2H2BE	HIST1H2BD
Gene expression	0.0462725	ZNF175	CHD9	HDAC1	SRSF1	HSPB1	NR3C1	PTBP1	PABPN1	SNRNP70	RPL38	TBL1X	SF3B1	HIST1H2AC	POU2F1	ZNF160	H2AFX	ZNF34	SMC1A	HIST2H2BE	PAN2	KAT2A	NFIB	EEF1D	CNOT2	MED20	PABPC1	ZNF611	TAF5	TAF4	HIST1H2BD
Meiosis	0.0481952	STAG1	STAG2	H2AFX	SMC1A	HIST1H2AC	HIST2H2BE	HIST1H2BD
